# Nuclear stabilisation of p53 requires a functional nucleolar surveillance pathway

**DOI:** 10.1101/2021.01.21.427535

**Authors:** Katherine M. Hannan, Priscilla Soo, Mei S. Wong, Justine K. Lee, Nadine Hein, Maurits Evers, Kira D. Wysoke, Tobias D. Williams, Christian Montellese, Lorey K. Smith, Sheren J. Al-Obaidi, Lorena Núñez-Villacís, Perlita Poh, Megan Pavy, Jin-Shu He, Kate M. Parsons, Jeannine Diesch, Gaetan Burgio, Rita Ferreira, Zhi-Ping Feng, Cathryn M. Gould, Piyush B. Madhamshettiwar, Johan Flygare, Thomas J. Gonda, Kaylene J. Simpson, Ulrike Kutay, Richard B. Pearson, Christoph Engel, Nicholas J. Watkins, Ross D. Hannan, Amee J. George

**Affiliations:** ACRF Department of Cancer Biology and Therapeutics, John Curtin School of Medical Research, Australian National University, Acton 2601 Australia; Oncogenic Signalling and Growth Control Program, Peter MacCallum Cancer Centre, Melbourne 3000, Australia; Department of Biochemistry and Molecular Biology, University of Melbourne, Parkville 3010 Australia; Sir Peter MacCallum Department of Oncology, University of Melbourne, Parkville 3010 Australia; Institute for Cell and Molecular Biosciences, Newcastle University, Newcastle-Upon-Tyne, UK; Department of Biology, Institute of Biochemistry, ETH Zurich, Zurich, Switzerland; ANU Centre for Therapeutic Discovery, John Curtin School of Medical Research, Australian National University, Acton 2601 Australia; The John Curtin School of Medical Research, Australian National University, Acton 2601 Australia; Victorian Centre for Functional Genomics, Peter MacCallum Cancer Centre, Melbourne 3000, Australia; Lund Stem Cell Center, Lund University, BMC A12, Lund, Sweden; School of Pharmacy, University of Queensland, Brisbane 4102 Australia; Department of Biochemistry and Molecular Biology, Monash University, Clayton, 3800, Australia; Regensburg Center for Biochemistry, University of Regensburg, 93053 Regensburg, Germany; School of Biomedical Sciences, University of Queensland, St Lucia 4067, Australia; Department of Clinical Pathology, University of Melbourne, Parkville 3010 Australia

**Keywords:** Nucleolar surveillance pathway, nucleolus, p53, ribosome biogenesis, high-throughput screening, ribosomal proteins, stress

## Abstract

The nucleolar surveillance pathway (NSP) monitors nucleolar fidelity and responds to nucleolar stresses (i.e., inactivation of ribosome biogenesis) by mediating the inhibitory binding of ribosomal proteins (RPs) to mouse double minute 2 homolog (MDM2), a nuclear-localised E3 ubiquitin ligase, which results in p53 accumulation. Inappropriate activation of the NSP has been implicated in the pathogenesis of collection of human diseases termed “ribosomopathies”, while drugs that selectively activate the NSP are now in trials for cancer. Despite the clinical significance, the precise molecular mechanism(s) regulating the NSP remain poorly understood. Using genome-wide loss of function screens, we demonstrate the ribosome biogenesis (RiBi) axis as the most potent class of genes whose disruption stabilises p53. Furthermore, we identified a novel suite of genes critical for the NSP, including a novel mammalian protein implicated in 5S ribonucleoprotein particle (5S-RNP) biogenesis, HEATR3. By selectively disabling the NSP, we unexpectedly demonstrate that a functional NSP is required for the ability of all nuclear acting stresses tested, including DNA damage, to robustly induce p53 accumulation. Together, our data demonstrates that the NSP has evolved as the dominant central integrator of stresses that regulate nuclear p53 abundance, thus ensuring RiBi is hardwired to cellular proliferative capacity.
