## Supplementary Data File 4 - LOCATE sub cellular localisation analysis for "Nuclear stabilisation of p53 requires a functional nucleolar surveillance pathway"

### Sheet: Supplementary File 4 (LOCATE an
Localisation	Count1	Count2	logOR	CI.l	CI.h	adjusted.pvalue	genes
basolateral plasma membrane	0	2	#NAME?	#NAME?	2.02149	1	NA
centrosome	20	93	0.632934	0.397725	0.848217	4.44e-06	AURKA,BIRC5,CCNA2,CCT5,CDC20,CDC25B,CENPE,CEP250,CKAP5,CTAG2,ESPL1,HAUS1,INCENP,KIF11,NDE1,PCNT,PLK1,TUBGCP2,TUBGCP4,TUBGCP6
cytoplasm	181	3157	0.0623253	-0.0111345	0.13393	0.308146	ABR,ACY1,ADAP1,ADORA1,AKR1A1,AKR7A3,ALDOA,AMD1,APAF1,APBA3,APBB1,APOBEC3A,AR,ARC,ASB1,ATP7B,AURKA,BIN1,BIRC5,CACNB1,CAMK1,CAPN10,CASP8AP2,CBR1,CC2D1A,CCNA2,CCNL1,CCT3,CCT4,CCT5,CCT6A,CCT7,CCT8,CD2BP2,CDC20,CDC25B,CDC25C,CDC7,CDKL1,CEACAM6,CEP250,CHAF1B,CHML,CLINT1,CNKSR1,CNOT2,COMT,COPS6,CYFIP2,DDB1,DDX47,DPYSL2,ERLIN2,ESPL1,EXOSC9,FBXO31,FGD1,FGF1,FGFR3,FOPNL,FXR2,GAR1,GFER,GPN1,GPS1,GPT,GRHPR,H…
cytoplasmic membrane-bound vesicle	3	110	-0.270836	-0.963824	0.207411	0.874593	CLINT1,FGFR3,RASIP1
cytoskeleton	7	136	0.00603783	-0.398885	0.333202	1	ARC,BIRC5,HAUS1,KIF23,PRC1,TBCA,TPX2
early endosomes	0	6	#NAME?	#NAME?	1.22392	1	NA
endoplasmic reticulum	24	692	-0.169897	-0.368151	0.00871871	0.268358	ACER1,AGAP2,APBB1,C2orf83,CCNA2,CLSTN3,COMT,CYP1A2,DAD1,ERLIN2,GRIN1,IER3IP1,IL9R,KTN1,PLOD3,PSMA4,PSMB8,RASGRF2,RPL10,SEC23B,SGPP2,TAPBPL,TPST2,UBE2J1
endosomes	9	190	-0.030322	-0.377972	0.258801	1	APBB1,ARC,ATP7B,CCNA2,EHD1,NF2,PLIN3,RAB11FIP5,ZFYVE16
er-golgi intermediate compartment	0	1	#NAME?	#NAME?	2.88033	1	NA
extracellular region	36	977	-0.144648	-0.304308	0.00251869	0.256883	ADAMTSL3,AVP,BRIX1,CD163,CHRNA7,FBLN2,FGD1,FGF1,FGFR3,GAS6,GFER,HLA-B,HTRA1,IL9R,ISG15,LAMB2,LAMB3,LEAP2,LGALS1,LOXL2,MFAP1,MT3,NODAL,NTN1,NTN3,PCSK9,PLA2G1B,PLIN3,PRAP1,PSG5,RBP4,UBA52,UTP11L,VEGFB,WNT7B,XYLT1
golgi apparatus	20	556	-0.152869	-0.372139	0.0423242	0.417726	AGAP2,APAF1,APBA3,APBB1,ATP7B,CHST12,CHST3,CLINT1,CLSTN3,FGD1,GPS1,LAPTM4A,MACF1,MAN1C1,MTA2,PLEKHA8,PLOD3,RASIP1,SEC23B,YWHAE
golgi medial cisterna	0	2	#NAME?	#NAME?	2.02149	1	NA
golgi trans cisterna	0	6	#NAME?	#NAME?	1.22392	1	NA
late endosomes	0	14	#NAME?	#NAME?	0.774084	1	NA
lysosomes	3	154	-0.417826	-1.10893	0.0571866	0.308146	ASAH1,CYBA,KTN1
melanosome	1	21	-0.0278034	-1.64472	0.766627	1	CCT4
mitochondrial inner membrane	1	18	0.0391946	-1.58095	0.84162	1	NDUFA5
mitochondrial outer membrane	0	11	#NAME?	#NAME?	0.895276	1	NA
mitochondrion	25	604	-0.0909102	-0.285394	0.0849007	0.865364	AKR1A1,ATP7B,C21orf2,COX10,CYB5B,GPT,MRPL34,MRPL4,MRPL42,MRPS11,MRPS35,MT3,MTCH1,NDUFA5,NDUFA8,OXSM,PDPR,PPA1,PUS1,RAB11FIP5,RAN,SLC25A14,SYNJ2BP,TIMM23,TUBA1B
nuclear envelope	2	34	0.0640948	-0.870581	0.656221	1	ANLN,RACGAP1
nuclear speck	0	17	#NAME?	#NAME?	0.679188	1	NA
nucleolus	96	436	0.667448	0.562996	0.768524	3.65e-28	ANLN,BRIX1,CCT3,CCT4,CDCA8,DDB1,DDX18,DDX21,DDX24,DDX24,DDX31,DDX47,DDX47,DDX54,DIS3,EIF4A3,ERH,EXOSC8,EXOSC9,FXR2,GAR1,GNL3,GTF2F1,GTPBP4,HIST1H2BO,HLTF,HNRNPC,HNRNPL,ILF3,IMP3,INCENP,IQCK,MDM4,MDN1,MED21,MPHOSPH10,NCL,NOL6,NOL8,NOP2,NOP56,NOP58,NUMA1,PDZD4,PES1,POLR2E,POLR2F,POLR2H,PRPF8,PSMA7,PWP2,RBM19,RCL1,RPL10,RPL13,RPL14,RPL15,RPL18,RPL26,RPL27A,RPL3,RPL34,RPL36,RPL36,RPL4,RPL6,RPL7,RPL9,…
nucleus	228	3283	0.16501	0.0978638	0.230804	1.2e-05	ADAP1,ADNP2,AGAP2,AHNAK,ANKS3,ANLN,APBB1,AR,ARID3B,ASH1L,AURKA,AVP,BIN1,BIRC5,BRIX1,BRPF1,C15orf48,CAMK1,CAPN10,CASP8AP2,CC2D1A,CCNA2,CCNL1,CDC25B,CDC25C,CDC7,CDCA8,CDKN1C,CENPK,CHAF1A,CHAF1B,CNNM3,CNOT2,CNOT3,COPS6,CSRP2,CTCF,DDB1,DDX18,DDX24,DDX24,DDX42,DDX47,DDX47,DDX54,DGCR6,DIS3,DNTTIP2,DPYSL2,EIF4A3,ELK1,ERCC8,ERH,ERLIN2,ESPL1,EXOSC9,FBXO31,FGF1,FGFR3,FKBP3,FOXA1,FXR2,GAR1,GATAD2B,GFER,GNL3…
peroxisomes	2	66	-0.224597	-1.15096	0.351391	1	DHRS4,PEX26
plasma membrane	62	2239	-0.284974	-0.40508	-0.171742	1.29e-06	ADAP1,ADORA1,AHNAK,AKR1A1,APBA3,APBB1,ASH1L,BIN1,C10orf54,CA14,CACNB1,CAPN10,CAPRIN1,CD163,CEACAM6,CHRM5,CHRNA7,CLDN1,CLSTN1,CLSTN3,CNR2,COL13A1,CTAG2,CYBA,DDR1,EFNB1,EHD1,FGD1,FGFR3,GRIN1,HAUS1,HLA-B,HRH2,IL9R,KCNB1,KIAA1919,LAG3,LGALS1,LTB4R,NCL,NEO1,NF2,NME1-NME2,OPN1SW,OR1F1,PPAP2C,PSCA,RAB11FIP5,RAB3B,RAP1GAP,RASGRF2,RECK,SCN1B,SEMA4B,SGCB,SLC29A1,SLCO4A1,SPAG1,SPAG9,TAPBPL,TJAP1,TRO
secretory granule	0	40	#NAME?	#NAME?	0.279388	0.719393	NA
secretory vesicles	0	5	#NAME?	#NAME?	1.3328	1	NA
synaptic vesicles	0	13	#NAME?	#NAME?	0.810901	1	NA
tight junction	1	12	0.215396	-1.41589	1.0461	1	CLDN1
unknown	398	9148	-0.108952	-0.164473	-0.0538862	0.000458203	38412,AAMP,AANAT,ABTB2,ACPL2,ADRB2,AIM1L,ALKBH7,ALMS1,ANKRD13D,ANKRD30A,APOBR,AQR,ARHGAP1,ARHGAP11B,ARL11,ARMC6,ASB14,ATP5SL,ATP6V0B,ATP8B3,AVL9,BATF2,BET1L,BHLHB9,BMS1,BTG4,BTN3A1,C10orf62,C11orf65,C11orf74,C15orf38,C17orf50,C17orf59,C17orf67,C19orf43,C1orf100,C1orf86,C20orf201,C21orf58,C22orf29,C2orf16,C4orf3,C7orf31,C7orf55,C7orf69,C8orf31,C9orf114,CADM1,CADM4,CALM2,CAP2,CCBE1,CCDC104,CCDC116,…
