## Supplementary Data File 5 - assembly analysis for "Nuclear stabilisation of p53 requires a functional nucleolar surveillance pathway"

### Sheet: Assembly analysis
entrez.gene.name	pool.catalog.number	entrez.gene.ID	refseq.gene.ID	p53.intensity	Assembly (de la Cruz et al., 2015)	Group (Graph)
FAU	M-013149-01	2197	NM_001997	1.19	Late nucle(ol)ar	Medium/Late Nucleolar
RPSA	M-013303-01	3921	NM_001012321	3.41	Medium nucle(ol)ar	Medium/Late Nucleolar
RPL10A	M-013666-01	4736	NM_007104	2.94	Early nucle(ol)ar	Early Nucleolar/Nucleolar
RPL3	M-012975-01	6122	NM_001033853	2.89	Early nucle(ol)ar	Early Nucleolar/Nucleolar
RPL4	M-008956-00	6124	NM_000968	3.46	Early nucle(ol)ar	Early Nucleolar/Nucleolar
RPL5	M-013611-01	6125	NM_000969	0.67	Early nucle(ol)ar, late positioning	Early Nucleolar/Late Positioning
RPL6	M-012955-01	6128	NM_000970	4.92	Early nucle(ol)ar	Early Nucleolar/Nucleolar
RPL7	M-013727-01	6129	NM_000971	4.75	Early nucle(ol)ar	Early Nucleolar/Nucleolar
RPL7A	M-011134-00	6130	NM_000972	6.2	Early nucle(ol)ar	Early Nucleolar/Nucleolar
RPL8	M-013721-01	6132	NM_000973	5.45	Late nucle(ol)ar	Medium/Late Nucleolar
RPL9	M-011139-01	6133	NM_000661	3.77	Medium nucle(ol)ar	Medium/Late Nucleolar
RPL10	M-012164-00	6134	NM_006013	1.91	Cytoplasmic	Cytoplasmic
RPL11	M-013703-00	6135	NM_000975	0.92	Early nucle(ol)ar, late positioning	Early Nucleolar/Late Positioning
RPL12	M-011141-01	6136	NM_000976	1.78	Late nucle(ol)ar	Medium/Late Nucleolar
RPL13	M-013714-00	6137	NM_000977	4.03	Early nucle(ol)ar	Early Nucleolar/Nucleolar
RPL15	M-013718-00	6138	NM_002948	4.07	Nucle(ol)ar	Early Nucleolar/Nucleolar
RPL17	M-013633-01	6139	NM_001035006	5.53	Medium nucle(ol)ar	Medium/Late Nucleolar
RPL18	M-011142-02	6141	NM_000979	3.32	Early nucle(ol)ar	Early Nucleolar/Nucleolar
RPL18A	M-011158-02	6142	NM_000980	3.92	Early nucle(ol)ar	Early Nucleolar/Nucleolar
RPL19	M-010865-01	6143	NM_000981	4.15	Medium nucle(ol)ar	Medium/Late Nucleolar
RPL21	M-012910-01	6144	NM_000982	6.36	Late nucle(ol)ar	Medium/Late Nucleolar
RPL22	M-011143-00	6146	NM_000983	0.94	Nucle(ol)ar	Early Nucleolar/Nucleolar
RPL23A	M-012863-01	6147	NM_000984	4.81	Medium nucle(ol)ar	Medium/Late Nucleolar
RPL24	M-011144-02	6152	NM_000986	1.62	Cytoplasmic	Cytoplasmic
RPL26	M-011132-02	6154	NM_000987	3.44	Medium nucle(ol)ar	Medium/Late Nucleolar
RPL27	M-012859-01	6155	NM_000988	7.14	Medium nucle(ol)ar	Medium/Late Nucleolar
RPL30	M-013604-00	6156	NM_000989	2.91	Nucle(ol)ar	Early Nucleolar/Nucleolar
RPL27A	M-011159-01	6157	NM_000990	4.7	Late nucle(ol)ar	Medium/Late Nucleolar
RPL28	M-011145-00	6158	NM_000991	0.98	Unknown	Unknown
RPL29	M-012979-00	6159	NM_000992	1.41	Cytoplasmic	Cytoplasmic
RPL31	M-013587-01	6160	NM_000993	2.98	Medium nucle(ol)ar	Medium/Late Nucleolar
RPL32	M-011146-01	6161	NM_000994	5.45	Early nucle(ol)ar	Early Nucleolar/Nucleolar
RPL34	M-013545-01	6164	NM_000995	4.33	Medium nucle(ol)ar	Medium/Late Nucleolar
RPL35A	M-013543-00	6165	NM_000996	4.17	Early nucle(ol)ar	Early Nucleolar/Nucleolar
RPL37	M-011147-01	6167	NM_000997	5.03	Medium nucle(ol)ar	Medium/Late Nucleolar
RPL37A	M-013478-01	6168	NM_000998	4.84	Late nucle(ol)ar	Medium/Late Nucleolar
RPL38	M-011133-01	6169	NM_001035258	5.71	Nucle(ol)ar	Early Nucleolar/Nucleolar
RPL39	M-011148-01	6170	NM_001000	3.66	Late nucle(ol)ar	Medium/Late Nucleolar
RPL41	M-011160-02	6171	NM_021104	1.55	Unknown	Unknown
RPL36A	M-013480-02	6173	NM_021029	1.69	Cytoplasmic	Cytoplasmic
RPLP0	M-010864-00	6175	NM_001002	2.63	Late nucle(ol)ar, cytoplasmic	Medium/Late Nucleolar
RPLP1	M-011135-01	6176	NM_001003	1.12	Cytoplasmic	Cytoplasmic
RPLP2	M-004314-02	6181	NM_001004	0.99	Cytoplasmic	Cytoplasmic
RPS2	M-013690-01	6187	NM_002952	2.92	Medium nucle(ol)ar	Medium/Late Nucleolar
RPS3	M-013607-01	6188	NM_001005	2.88	Late nucle(ol)ar, cytoplasmic	Late Nucleolar/Cytoplasmic
RPS3A	M-013603-01	6189	NM_001006	4.16	Early nucle(ol)ar	Early Nucleolar/Nucleolar
RPS4X	M-011138-01	6191	NM_001007	2.37	Unknown	Unknown
RPS4Y1	M-013158-01	6192	NM_001008	1.1	Unknown	Unknown
RPS5	M-010498-02	6193	NM_001009	3.32	Medium nucle(ol)ar	Medium/Late Nucleolar
RPS6	M-003024-01	6194	NM_001010	2.4	Early nucle(ol)ar	Early Nucleolar/Nucleolar
RPS7	M-013700-01	6201	NM_001011	2.73	Late nucle(ol)ar	Medium/Late Nucleolar
RPS8	M-011140-01	6202	NM_001012	1.99	Early nucle(ol)ar	Early Nucleolar/Nucleolar
RPS9	M-011131-01	6203	NM_001013	4.02	Early nucle(ol)ar	Early Nucleolar/Nucleolar
RPS10	M-011136-01	6204	NM_001014	2.25	Cytoplasmic	Cytoplasmic
RPS11	M-013569-00	6205	NM_001015	3.68	Early nucle(ol)ar	Early Nucleolar/Nucleolar
RPS12	M-011149-01	6206	NM_001016	1.07	Unknown	Unknown
RPS13	M-011150-00	6207	NM_001017	2.18	Early nucle(ol)ar	Early Nucleolar/Nucleolar
RPS14	M-013532-01	6208	NM_005617	1.21	Early nucle(ol)ar, late positioning	Early Nucleolar/Late Positioning
RPS15	M-011151-02	6209	NM_001018	2.82	Late nucle(ol)ar	Medium/Late Nucleolar
RPS15A	M-013542-01	6210	NM_001030009	3.59	Unknown	Unknown
RPS16	M-013627-01	6217	NM_001020	3.24	Medium nucle(ol)ar	Medium/Late Nucleolar
RPS17	M-011152-01	6218	NM_001021	2.27	Late nucle(ol)ar	Medium/Late Nucleolar
RPS18	M-011890-02	6222	NM_022551	9.25	Late nucle(ol)ar	Medium/Late Nucleolar
RPS19	M-003771-00	6223	NM_001022	5.6	Late nucle(ol)ar	Medium/Late Nucleolar
RPS20	M-011137-00	6224	NM_001023	3.12	Late nucle(ol)ar, cytoplasmic	Late Nucleolar/Cytoplasmic
RPS21	M-011153-01	6227	NM_001024	2	Medium nucle(ol)ar	Medium/Late Nucleolar
RPS23	M-011154-01	6228	NM_001025	2.9	Early nucle(ol)ar	Early Nucleolar/Nucleolar
RPS24	M-011155-01	6229	NM_001026	3.42	Early nucle(ol)ar	Early Nucleolar/Nucleolar
RPS25	M-013629-01	6230	NM_001028	1.48	Unknown	Unknown
RPS26	M-013675-01	6231	NM_001029	1.7	Cytoplasmic	Cytoplasmic
RPS27	M-011156-01	6232	NM_001030	1.07	Early nucle(ol)ar	Early Nucleolar/Nucleolar
RPS27A	M-013722-00	6233	NM_002954	3.12	Late nucle(ol)ar, cytoplasmic	Late Nucleolar/Cytoplasmic
RPS28	M-013679-01	6234	NM_001031	3.19	Medium nucle(ol)ar	Medium/Late Nucleolar
RPS29	M-011157-01	6235	NM_001032	3.04	Late nucle(ol)ar, cytoplasmic	Late Nucleolar/Cytoplasmic
UBA52	M-011794-01	7311	NM_003333	1.83	Cytoplasmic	Cytoplasmic
RPL14	M-012948-01	9045	NM_003973	4.15	Nucle(ol)ar	Early Nucleolar/Nucleolar
RPL23	M-013634-02	9349	NM_000978	4.34	Medium nucle(ol)ar	Medium/Late Nucleolar
RPL35	M-012371-01	11224	NM_007209	3.58	Medium nucle(ol)ar	Medium/Late Nucleolar
RPL13A	M-013601-01	23521	NM_012423	3.62	Early nucle(ol)ar	Early Nucleolar/Nucleolar
RPL36	M-010130-01	25873	NM_033643	3.88	Late nucle(ol)ar, cytoplasmic	Late Nucleolar/Cytoplasmic
RPS4Y2	M-016659-01	140032	NM_001039567	1.21	Unknown	Unknown
