## Supplementary Data File 7 - heatmap data (corresponding to Figure 5) for "Nuclear stabilisation of p53 requires a functional nucleolar surveillance pathway"

### Sheet: Descriptions
Column name	Description
GeneSymbol	Entrez Gene name
EntrezID	Entrez Gene ID
siNT	average p53 intensity of depleted GOI (fold change over NT (non-targeting) siRNA)
siRPL5	average p53 intensity with RPL5 and GOI co-depleted (fold change over non-targeting siRNA)
siRPL11	average p53 intensity with RPL11 and GOI co-depleted (fold change over non-targeting siRNA)
RP	TRUE if a RP gene, FALSE if not
Nucleolar	TRUE if nucleolar (but not an RP), FALSE if not
Other	TRUE if not an RP or nucleolar protein
siRPL5 (Differential log2)	log2 change in p53 with GOI/RPL5 co-depletion compared to co-depletion with GOI and non-targeting siRNA (highlighted in green if log2 < -1)
siRPL11 (Differential log2)	log2 change in p53 with GOI/RPL11 co-depletion compared to co-depletion with GOI and non-targeting siRNA (highlighted in green if log2 < -1)
siHEATR3	average p53 intensity with HEATR3 and GOI co-depleted (fold change over non-targeting siRNA)
siRPS19	average p53 intensity with RPs19 and GOI co-depleted (fold change over non-targeting siRNA)
siHEATR3 (Differential log2)	log2 change in p53 with GOI/HEATR3 co-depletion compared to co-depletion with GOI and non-targeting siRNA (highlighted in green if log2 < -1)
siRPS19 (Differential log2)	log2 change in p53 with GOI/RPS19 co-depletion compared to co-depletion with GOI and non-targeting siRNA (highlighted in green if log2 < -1)

### Sheet: RPL5 and RPL11
Heatmap Data									Differential (log2)
GeneSymbol	EntrezID	siNT	siRPL5	siRPL11	RP	Nucleolar	Other		siRPL5	siRPL11
RPS18	6222	9.25	1.12	1.06	TRUE	FALSE	FALSE		-3.04595	-3.12539
RPL27	6155	7.14	0.94	0.79	TRUE	FALSE	FALSE		-2.92519	-3.176
RPL21	6144	6.36	0.97	0.76	TRUE	FALSE	FALSE		-2.71297	-3.06496
RPL7A	6130	6.2	0.91	0.8	TRUE	FALSE	FALSE		-2.76833	-2.9542
RPL38	6169	5.71	1.01	0.86	TRUE	FALSE	FALSE		-2.49914	-2.73108
RPS19	6223	5.6	1.16	1.05	TRUE	FALSE	FALSE		-2.2713	-2.41504
RPL17	6139	5.53	0.91	0.79	TRUE	FALSE	FALSE		-2.60334	-2.80735
RPL32	6161	5.45	0.9	0.75	TRUE	FALSE	FALSE		-2.59826	-2.86129
RPL8	6132	5.45	0.8	0.8	TRUE	FALSE	FALSE		-2.76818	-2.76818
RPL37	6167	5.03	0.86	0.76	TRUE	FALSE	FALSE		-2.54815	-2.72649
RPL6	6128	4.92	0.76	0.66	TRUE	FALSE	FALSE		-2.69459	-2.89812
RPL37A	6168	4.84	0.98	0.88	TRUE	FALSE	FALSE		-2.30415	-2.45943
RPL23A	6147	4.81	0.84	0.78	TRUE	FALSE	FALSE		-2.51758	-2.62449
RPL7	6129	4.75	0.75	0.72	TRUE	FALSE	FALSE		-2.66297	-2.72186
RPL27A	6157	4.7	1.07	0.8	TRUE	FALSE	FALSE		-2.13505	-2.55459
RPL23	9349	4.34	1.15	0.77	TRUE	FALSE	FALSE		-1.91606	-2.49476
RPL34	6164	4.33	0.82	0.66	TRUE	FALSE	FALSE		-2.40067	-2.71383
RPL35A	6165	4.17	0.98	0.7	TRUE	FALSE	FALSE		-2.08919	-2.57462
RPS3A	6189	4.16	0.97	1.01	TRUE	FALSE	FALSE		-2.10053	-2.04223
RPL14	9045	4.15	1.18	0.83	TRUE	FALSE	FALSE		-1.81432	-2.32193
RPL19	6143	4.15	0.83	0.76	TRUE	FALSE	FALSE		-2.32193	-2.44904
RPL15	6138	4.07	1.13	0.86	TRUE	FALSE	FALSE		-1.84871	-2.24262
RPL13	6137	4.03	0.87	0.72	TRUE	FALSE	FALSE		-2.21169	-2.48471
RPS9	6203	4.02	0.89	0.8	TRUE	FALSE	FALSE		-2.17532	-2.32912
RPL18A	6142	3.92	0.78	0.78	TRUE	FALSE	FALSE		-2.32931	-2.32931
RPL36	25873	3.88	0.84	0.84	TRUE	FALSE	FALSE		-2.2076	-2.2076
RPL9	6133	3.77	0.7	0.65	TRUE	FALSE	FALSE		-2.42914	-2.53605
RPS11	6205	3.68	1.06	0.9	TRUE	FALSE	FALSE		-1.79564	-2.03171
RPL39	6170	3.66	0.84	0.72	TRUE	FALSE	FALSE		-2.12338	-2.34577
RPL13A	23521	3.62	0.82	0.71	TRUE	FALSE	FALSE		-2.14229	-2.3501
RPS15A	6210	3.59	0.96	0.88	TRUE	FALSE	FALSE		-1.90288	-2.02841
RPL35	11224	3.58	0.97	0.78	TRUE	FALSE	FALSE		-1.8839	-2.19841
RPL4	6124	3.46	1.14	0.86	TRUE	FALSE	FALSE		-1.60174	-2.00836
RPL26	6154	3.44	0.86	0.77	TRUE	FALSE	FALSE		-2	-2.15948
RPS24	6229	3.42	0.96	0.92	TRUE	FALSE	FALSE		-1.83289	-1.89429
RPSA	3921	3.41	0.85	0.97	TRUE	FALSE	FALSE		-2.00424	-1.81372
RPS5	6193	3.32	1.04	0.9	TRUE	FALSE	FALSE		-1.6746	-1.88319
RPL18	6141	3.32	0.7	0.66	TRUE	FALSE	FALSE		-2.24576	-2.33065
RPS16	6217	3.24	0.93	0.88	TRUE	FALSE	FALSE		-1.80069	-1.88042
RPS28	6234	3.19	1.02	1.07	TRUE	FALSE	FALSE		-1.64499	-1.57595
RPS27A	6233	3.12	0.84	0.9	TRUE	FALSE	FALSE		-1.89308	-1.79355
RPS20	6224	3.12	0.95	0.94	TRUE	FALSE	FALSE		-1.71555	-1.73081
RPS29	6235	3.04	1.03	1.09	TRUE	FALSE	FALSE		-1.56143	-1.47974
RPL31	6160	2.98	0.94	0.74	TRUE	FALSE	FALSE		-1.66458	-2.00972
RPL10A	4736	2.94	0.84	0.94	TRUE	FALSE	FALSE		-1.80735	-1.64508
RPS2	6187	2.92	0.88	0.75	TRUE	FALSE	FALSE		-1.73039	-1.96101
RPL30	6156	2.91	0.79	0.82	TRUE	FALSE	FALSE		-1.88109	-1.82732
RPS23	6228	2.9	1.05	0.94	TRUE	FALSE	FALSE		-1.46566	-1.62532
RPL3	6122	2.89	0.85	0.6	TRUE	FALSE	FALSE		-1.76553	-2.26804
RPS3	6188	2.88	1.15	1.26	TRUE	FALSE	FALSE		-1.32443	-1.19265
RPS15	6209	2.82	1.16	0.9	TRUE	FALSE	FALSE		-1.28157	-1.6477
RPS7	6201	2.73	0.92	0.92	TRUE	FALSE	FALSE		-1.5692	-1.5692
RPLP0	6175	2.63	1.11	0.76	TRUE	FALSE	FALSE		-1.2445	-1.79099
RPS6	6194	2.4	0.82	0.78	TRUE	FALSE	FALSE		-1.54934	-1.62149
RPS4X	6191	2.37	0.99	0.96	TRUE	FALSE	FALSE		-1.25939	-1.30378
RPS17	6218	2.27	1.04	0.86	TRUE	FALSE	FALSE		-1.12611	-1.40028
RPS10	6204	2.25	1.04	0.92	TRUE	FALSE	FALSE		-1.11334	-1.29022
RPS13	6207	2.18	1.2	0.9	TRUE	FALSE	FALSE		-0.861294	-1.27633
RPS21	6227	2	0.96	0.84	TRUE	FALSE	FALSE		-1.05889	-1.25154
RPS8	6202	1.99	0.88	0.8	TRUE	FALSE	FALSE		-1.17719	-1.3147
RPL10	6134	1.91	0.86	0.74	TRUE	FALSE	FALSE		-1.15116	-1.36798
UBA52	7311	1.83	1.17	1.04	TRUE	FALSE	FALSE		-0.645335	-0.81526
RPL12	6136	1.78	1	0.82	TRUE	FALSE	FALSE		-0.831877	-1.11818
RPS26	6231	1.7	0.89	0.99	TRUE	FALSE	FALSE		-0.933658	-0.780034
RPL36A	6173	1.69	0.92	0.85	TRUE	FALSE	FALSE		-0.877317	-0.991489
RPL24	6152	1.62	0.8	0.82	TRUE	FALSE	FALSE		-1.01792	-0.982298
RPL41	6171	1.55	1.19	0.94	TRUE	FALSE	FALSE		-0.381307	-0.721536
RPS25	6230	1.48	1.12	0.84	TRUE	FALSE	FALSE		-0.402098	-0.817136
RPL29	6159	1.41	0.9	0.8	TRUE	FALSE	FALSE		-0.647698	-0.817623
RPS4Y2	140032	1.21	0.81	0.75	TRUE	FALSE	FALSE		-0.579013	-0.690045
RPS14	6208	1.21	0.85	0.86	TRUE	FALSE	FALSE		-0.509472	-0.492598
FAU	2197	1.19	1.04	1.01	TRUE	FALSE	FALSE		-0.194378	-0.236606
RPLP1	6176	1.12	0.89	0.84	TRUE	FALSE	FALSE		-0.331621	-0.415037
RPS4Y1	6192	1.1	0.82	0.84	TRUE	FALSE	FALSE		-0.423808	-0.389042
RPS12	6206	1.07	0.8	0.74	TRUE	FALSE	FALSE		-0.419539	-0.532014
RPS27	6232	1.07	1.08	0.79	TRUE	FALSE	FALSE		0.0134205	-0.437686
RPLP2	6181	0.99	0.9	1.08	TRUE	FALSE	FALSE		-0.137504	0.125531
RPL28	6158	0.98	0.97	0.96	TRUE	FALSE	FALSE		-0.014797	-0.0297473
RPL22	6146	0.94	0.88	0.72	TRUE	FALSE	FALSE		-0.0951572	-0.384664
RPL11	6135	0.92	0.88	0.8	TRUE	FALSE	FALSE		-0.0641303	-0.201634
RPL5	6125	0.67	0.82	0.62	TRUE	FALSE	FALSE		0.291463	-0.111893
NTN1	9423	6.96	0.96	0.94	FALSE	TRUE	FALSE		-2.85798	-2.88835
XPO1	7514	6.77	0.96	1.09	FALSE	TRUE	FALSE		-2.81805	-2.63483
UTP15	84135	5.73	1.03	0.86	FALSE	TRUE	FALSE		-2.47589	-2.73613
WDR75	84128	4.74	0.88	0.8	FALSE	TRUE	FALSE		-2.42931	-2.56682
CHAF1A	10036	4.34	1.25	0.9	FALSE	TRUE	FALSE		-1.79577	-2.2697
NOL11	25926	4.14	0.84	0.68	FALSE	TRUE	FALSE		-2.30117	-2.60602
SNRPD3	6634	4.14	1.1	1.31	FALSE	TRUE	FALSE		-1.91213	-1.66006
RRN3	54700	4.12	1.04	0.87	FALSE	TRUE	FALSE		-1.98606	-2.24356
SNRPD2	6633	4.12	1.09	1.12	FALSE	TRUE	FALSE		-1.91832	-1.87915
POLR2H	5437	3.81	1.37	1.24	FALSE	TRUE	FALSE		-1.47562	-1.61945
SNRPD1	6632	3.32	1.04	1.13	FALSE	TRUE	FALSE		-1.6746	-1.55486
NOP58	51602	3.29	1.08	0.78	FALSE	TRUE	FALSE		-1.60706	-2.07654
RAN	5901	3.23	0.88	0.92	FALSE	TRUE	FALSE		-1.87596	-1.81183
HNRNPC	3183	3.2	1.2	0.93	FALSE	TRUE	FALSE		-1.41504	-1.78277
GAR1	54433	2.99	1.09	0.82	FALSE	TRUE	FALSE		-1.45582	-1.86645
NCL	4691	2.93	0.78	0.64	FALSE	TRUE	FALSE		-1.90935	-2.19476
SNRPF	6636	2.62	1.21	1.1	FALSE	TRUE	FALSE		-1.11456	-1.25206
HNRNPL	3191	2.61	0.96	0.82	FALSE	TRUE	FALSE		-1.44294	-1.67035
POLR2F	5435	2.59	1	0.84	FALSE	TRUE	FALSE		-1.37295	-1.62449
SNRPC	6631	2.58	1.01	1.01	FALSE	TRUE	FALSE		-1.35302	-1.35302
POLR2E	5434	2.44	0.9	0.82	FALSE	TRUE	FALSE		-1.43888	-1.57319
GNL3	26354	2.3	0.9	0.72	FALSE	TRUE	FALSE		-1.35364	-1.67557
NAA38	51691	2.27	1.1	0.94	FALSE	TRUE	FALSE		-1.04519	-1.27196
NOP56	10528	2.25	0.84	0.74	FALSE	TRUE	FALSE		-1.42146	-1.60433
SNRPE	6635	2.14	1.02	1	FALSE	TRUE	FALSE		-1.06904	-1.09761
SNRNP200	23020	2.03	1.1	1.12	FALSE	TRUE	FALSE		-0.883976	-0.857981
SNRPB	6628	1.94	1.13	0.98	FALSE	TRUE	FALSE		-0.779734	-0.985203
LSM7	51690	1.92	0.91	0.96	FALSE	TRUE	FALSE		-1.07717	-1
NOP14	8602	1.77	1.01	0.84	FALSE	TRUE	FALSE		-0.809394	-1.07529
SNRPG	6637	1.4	0.9	1.14	FALSE	TRUE	FALSE		-0.63743	-0.296393
PSMB7	5695	7.46	1.01	0.89	FALSE	FALSE	TRUE		-2.88482	-3.0673
PSMA7	5688	7.43	1.09	0.94	FALSE	FALSE	TRUE		-2.76903	-2.98263
TPX2	22974	7.4	2.41	1.86	FALSE	FALSE	TRUE		-1.61849	-1.99222
MTHFSD	64779	7.38	1.01	1	FALSE	FALSE	TRUE		-2.86927	-2.88362
KIF11	3832	7.12	1.65	1.8	FALSE	FALSE	TRUE		-2.10941	-1.98388
SARM1	23098	6.99	1.31	1.06	FALSE	FALSE	TRUE		-2.41573	-2.72123
GFER	2671	6.98	1.1	0.86	FALSE	FALSE	TRUE		-2.66572	-3.02082
PSMA2	5683	6.62	0.82	0.74	FALSE	FALSE	TRUE		-3.01314	-3.16123
PPP3CC	5533	6.6	1.32	0.99	FALSE	FALSE	TRUE		-2.32193	-2.73697
PPAP2C	8612	6.55	1.41	0.97	FALSE	FALSE	TRUE		-2.2158	-2.75544
PSMB5	5693	6.38	1.06	0.92	FALSE	FALSE	TRUE		-2.58949	-2.79385
LCE3A	353142	6.1	1.08	0.8	FALSE	FALSE	TRUE		-2.49778	-2.93074
EFCAB11	90141	6.04	0.99	1.12	FALSE	FALSE	TRUE		-2.60905	-2.43105
POMP	51371	5.89	1.29	1.06	FALSE	FALSE	TRUE		-2.1909	-2.4742
ANLN	54443	5.86	1.16	0.98	FALSE	FALSE	TRUE		-2.33678	-2.58005
PSMA1	5682	5.73	0.99	0.9	FALSE	FALSE	TRUE		-2.53303	-2.67054
RRM1	6240	5.72	1.5	1.5	FALSE	FALSE	TRUE		-1.93105	-1.93105
LTB4R	1241	5.58	1.56	1.23	FALSE	FALSE	TRUE		-1.83872	-2.18161
PSMD3	5709	5.53	1.34	1.68	FALSE	FALSE	TRUE		-2.04505	-1.71882
PSMB3	5691	5.5	1.2	0.97	FALSE	FALSE	TRUE		-2.1964	-2.50337
PSMB4	5692	5.45	1.12	0.95	FALSE	FALSE	TRUE		-2.28276	-2.52026
C20orf201	198437	5.39	1.4	1.02	FALSE	FALSE	TRUE		-1.94486	-2.40172
NDC80	10403	5.2	1.06	1.16	FALSE	FALSE	TRUE		-2.29445	-2.16439
PSMA5	5686	5.14	0.88	0.82	FALSE	FALSE	TRUE		-2.54619	-2.64807
SPANXA2	728712	5.04	1.01	0.84	FALSE	FALSE	TRUE		-2.31907	-2.58496
PSMD1	5707	4.94	1.74	1.05	FALSE	FALSE	TRUE		-1.50542	-2.23412
TUBA1B	10376	4.93	1.11	1.21	FALSE	FALSE	TRUE		-2.15103	-2.02658
NUMA1	4926	4.86	1.12	0.88	FALSE	FALSE	TRUE		-2.11746	-2.46538
CKAP5	9793	4.81	1.69	1.7	FALSE	FALSE	TRUE		-1.50901	-1.5005
APBA3	9546	4.7	1.02	0.82	FALSE	FALSE	TRUE		-2.20409	-2.51896
PSMB1	5689	4.64	1.19	1.04	FALSE	FALSE	TRUE		-1.96316	-2.15754
PSMB2	5690	4.58	1.12	1.06	FALSE	FALSE	TRUE		-2.03185	-2.11128
CNKSR1	10256	4.57	0.88	0.78	FALSE	FALSE	TRUE		-2.37662	-2.55065
RRM2	6241	4.55	1.86	1.76	FALSE	FALSE	TRUE		-1.29056	-1.37029
RBM8A	9939	4.55	1.83	2.18	FALSE	FALSE	TRUE		-1.31402	-1.06154
NUF2	83540	4.54	1.28	1.29	FALSE	FALSE	TRUE		-1.82655	-1.81532
PSMA4	5685	4.46	1	0.94	FALSE	FALSE	TRUE		-2.15704	-2.24631
C22orf29	79680	4.31	1.41	1.18	FALSE	FALSE	TRUE		-1.61199	-1.8689
C17orf50	146853	4.29	1.02	0.89	FALSE	FALSE	TRUE		-2.07241	-2.2691
PSMD8	5714	4.14	1	0.85	FALSE	FALSE	TRUE		-2.04963	-2.2841
PSMB6	5694	4.08	1	0.88	FALSE	FALSE	TRUE		-2.02857	-2.21299
EFNB1	1947	3.97	1.03	0.96	FALSE	FALSE	TRUE		-1.94649	-2.04803
PSMC1	5700	3.92	1.04	1.02	FALSE	FALSE	TRUE		-1.91427	-1.94228
PSMC6	5706	3.92	1.82	2.37	FALSE	FALSE	TRUE		-1.10692	-0.725967
RPA1	6117	3.92	1.21	1.12	FALSE	FALSE	TRUE		-1.69585	-1.80735
CCT6A	908	3.89	1.1	0.78	FALSE	FALSE	TRUE		-1.82227	-2.31822
CCT7	10574	3.85	1.05	0.86	FALSE	FALSE	TRUE		-1.87447	-2.16245
YWHAE	7531	3.75	0.86	0.94	FALSE	FALSE	TRUE		-2.12448	-1.99616
NR1H2	7376	3.75	1.6	1.06	FALSE	FALSE	TRUE		-1.22882	-1.82283
RPA2	6118	3.7	1.12	0.9	FALSE	FALSE	TRUE		-1.72403	-2.03953
PLK1	5347	3.69	1.21	0.93	FALSE	FALSE	TRUE		-1.60861	-1.98832
PCNT	5116	3.69	1.19	1.16	FALSE	FALSE	TRUE		-1.63266	-1.6695
PSMC3	5702	3.66	1.11	1.73	FALSE	FALSE	TRUE		-1.72128	-1.08107
ZHX2	22882	3.64	1.08	1.09	FALSE	FALSE	TRUE		-1.75291	-1.73961
TUBA1C	84790	3.48	0.94	0.93	FALSE	FALSE	TRUE		-1.88835	-1.90378
CDC20	991	3.44	1.23	0.86	FALSE	FALSE	TRUE		-1.48375	-2
PSMD7	5713	3.43	0.93	0.94	FALSE	FALSE	TRUE		-1.88291	-1.86748
POLR2A	5430	3.42	1.26	1.04	FALSE	FALSE	TRUE		-1.44057	-1.71741
EIF4E2	9470	3.42	0.97	0.93	FALSE	FALSE	TRUE		-1.81794	-1.87869
CEP250	11190	3.38	1.88	1.01	FALSE	FALSE	TRUE		-0.846291	-1.74267
PSMD14	10213	3.37	1.31	1.24	FALSE	FALSE	TRUE		-1.36318	-1.44241
PSMA3	5684	3.25	0.93	0.79	FALSE	FALSE	TRUE		-1.80514	-2.04052
MED21	9412	3.25	1.2	1	FALSE	FALSE	TRUE		-1.43741	-1.70044
BIRC5	332	3.22	1	0.89	FALSE	FALSE	TRUE		-1.68706	-1.85518
POLR2C	5432	3.22	0.9	0.84	FALSE	FALSE	TRUE		-1.83906	-1.9386
KIF23	9493	3.17	0.96	0.84	FALSE	FALSE	TRUE		-1.72338	-1.91602
INCENP	3619	3.17	1.1	0.99	FALSE	FALSE	TRUE		-1.52698	-1.67898
KLRC3	3823	3.15	1.37	0.98	FALSE	FALSE	TRUE		-1.20118	-1.6845
UBB	7314	3.15	2.19	2.27	FALSE	FALSE	TRUE		-0.524421	-0.47266
PSMC2	5701	3.11	0.98	0.94	FALSE	FALSE	TRUE		-1.66606	-1.72618
SRP72	6731	3.08	1.02	0.89	FALSE	FALSE	TRUE		-1.59436	-1.79105
AURKA	6790	2.97	0.98	0.96	FALSE	FALSE	TRUE		-1.59961	-1.62936
POLR2B	5431	2.94	0.89	0.78	FALSE	FALSE	TRUE		-1.72394	-1.91427
CCT4	10575	2.93	0.88	0.79	FALSE	FALSE	TRUE		-1.73533	-1.89098
MACF1	23499	2.92	0.92	0.86	FALSE	FALSE	TRUE		-1.66626	-1.76356
TUBGCP6	85378	2.92	1.17	1.27	FALSE	FALSE	TRUE		-1.31946	-1.20114
PSMC5	5705	2.89	1.03	0.99	FALSE	FALSE	TRUE		-1.48843	-1.54557
PSMD6	9861	2.88	0.86	0.87	FALSE	FALSE	TRUE		-1.74366	-1.72698
TUBA3E	112714	2.88	1.06	0.94	FALSE	FALSE	TRUE		-1.442	-1.61534
PSMA6	5687	2.84	0.82	0.84	FALSE	FALSE	TRUE		-1.7922	-1.75743
CDCA5	113130	2.81	1.38	0.89	FALSE	FALSE	TRUE		-1.0259	-1.65869
RAD51	5888	2.8	1.07	1.04	FALSE	FALSE	TRUE		-1.38782	-1.42884
CCNA2	890	2.8	1.57	1.08	FALSE	FALSE	TRUE		-0.834662	-1.3744
CCT8	10694	2.74	0.96	0.82	FALSE	FALSE	TRUE		-1.51307	-1.74048
CENPE	1062	2.69	1.59	1	FALSE	FALSE	TRUE		-0.758579	-1.42761
ESPL1	9700	2.65	1.04	0.91	FALSE	FALSE	TRUE		-1.34941	-1.54205
POLR2G	5436	2.62	1.05	0.82	FALSE	FALSE	TRUE		-1.31918	-1.67587
PSMD12	5718	2.62	0.98	1.03	FALSE	FALSE	TRUE		-1.41871	-1.34692
TUBGCP3	10426	2.6	0.98	0.82	FALSE	FALSE	TRUE		-1.40766	-1.66482
ADNP2	22850	2.55	0.88	0.64	FALSE	FALSE	TRUE		-1.53492	-1.99435
TTK	7272	2.53	0.92	0.96	FALSE	FALSE	TRUE		-1.45943	-1.39803
TUBGCP4	27229	2.46	0.84	0.94	FALSE	FALSE	TRUE		-1.5502	-1.38793
CDC25B	994	2.45	0.99	0.76	FALSE	FALSE	TRUE		-1.30728	-1.68871
MED14	9282	2.3	0.94	0.82	FALSE	FALSE	TRUE		-1.2909	-1.48794
TXNL4A	10907	2.22	1.37	1.2	FALSE	FALSE	TRUE		-0.696384	-0.887525
TBCA	6902	2.16	1.1	0.92	FALSE	FALSE	TRUE		-0.973528	-1.23133
TUBB2A	7280	2.14	1.04	0.8	FALSE	FALSE	TRUE		-1.04103	-1.41954
RAET1G	353091	2.1	0.99	0.94	FALSE	FALSE	TRUE		-1.08489	-1.15966
PRPF8	10594	2.06	1.09	1.08	FALSE	FALSE	TRUE		-0.918316	-0.931613
MYL12A	10627	2.06	1	0.82	FALSE	FALSE	TRUE		-1.04264	-1.32895
SFPQ	6421	2.04	0.98	0.96	FALSE	FALSE	TRUE		-1.05772	-1.08746
CASP8AP2	9994	2	1.46	1.26	FALSE	FALSE	TRUE		-0.454032	-0.666576
CCT5	22948	1.99	0.92	0.79	FALSE	FALSE	TRUE		-1.11306	-1.33284
NTN3	4917	1.93	1.37	1.12	FALSE	FALSE	TRUE		-0.494425	-0.785102
ILF3	3609	1.88	1.29	0.99	FALSE	FALSE	TRUE		-0.543362	-0.925232
SMC2	10592	1.88	0.9	0.94	FALSE	FALSE	TRUE		-1.06274	-1
SF3A1	10291	1.87	0.85	0.97	FALSE	FALSE	TRUE		-1.1375	-0.946982
SGOL1	151648	1.72	1.29	1.07	FALSE	FALSE	TRUE		-0.415037	-0.684798
SF3A3	10946	1.7	0.86	0.95	FALSE	FALSE	TRUE		-0.983126	-0.839535
PRPF6	24148	1.69	1.01	0.94	FALSE	FALSE	TRUE		-0.742668	-0.846291
TUBB3	10381	1.56	0.94	0.8	FALSE	FALSE	TRUE		-0.730813	-0.963474
SF3B2	10992	1.48	1.23	1.29	FALSE	FALSE	TRUE		-0.266939	-0.198226
SF3B3	23450	1.46	0.86	0.92	FALSE	FALSE	TRUE		-0.76356	-0.666263
ADRB2	154	1.42	0.86	0.78	FALSE	FALSE	TRUE		-0.723482	-0.864345
KTN1	3895	1.41	0.8	0.76	FALSE	FALSE	TRUE		-0.817623	-0.891624
MDM2	4193	1.36	1.5	1.58	FALSE	FALSE	TRUE		0.141356	0.216318
SRA1	10011	1.34	1.23	1.29	FALSE	FALSE	TRUE		-0.123575	-0.0548619
PSMD9	5715	1.18	0.91	0.92	FALSE	FALSE	TRUE		-0.374848	-0.359081
UBE2N	7334	0.9	0.97	0.9	FALSE	FALSE	TRUE		0.10806	0
RBFOX2	23543	0.84	0.9	0.87	FALSE	FALSE	TRUE		0.0995357	0.0506261
TP53	7157	0.39	0.59	0.36	FALSE	FALSE	TRUE		0.597241	-0.115477
								# RP Candidates (< log2 = -1)	61	62
								% RP Candidates Screened	75.3086	76.5432
								# Nucleolar Candidates (< log2 = -1)	26	26
								% Nucleolar Candidates Screened	86.6667	86.6667
								# Other Candidates (< log2 = -1)	97	124
								% Other Candidates Screened	80.1653	82.1192

### Sheet: HEATR3 and RPS19
Heatmap Data									Differential (log2)
GeneSymbol	EntrezID	siNT	siHEATR3	siRPS19	RP	Nucleolar	Other		siHEATR3	siRPS19
RPS18	6222	5.54305	2.58856	8.2248	TRUE	FALSE	FALSE		-1.09853	0.569299
RPS19	6223	4.8024	2.02915	7.896	TRUE	FALSE	FALSE		-1.24288	0.717367
RPL27	6155	4.23479	2.11614	7.86332	TRUE	FALSE	FALSE		-1.00086	0.892849
RPL18A	6142	4.19916	2.02529	8.46892	TRUE	FALSE	FALSE		-1.05197	1.01208
RPL7A	6130	4.08692	4.44417	8.77043	TRUE	FALSE	FALSE		0.1209	1.10163
RPL21	6144	4.02516	5.20257	8.56657	TRUE	FALSE	FALSE		0.370178	1.08967
RPL17	6139	3.99487	4.41696	8.1083	TRUE	FALSE	FALSE		0.144904	1.02125
RPL38	6169	3.99012	4.5416	8.57856	TRUE	FALSE	FALSE		0.186769	1.1043
RPL32	6161	3.86066	4.31689	8.61967	TRUE	FALSE	FALSE		0.161146	1.15879
RPL4	6124	3.82265	2.39281	8.17426	TRUE	FALSE	FALSE		-0.675867	1.09651
RPL6	6128	3.79652	4.98576	8.21195	TRUE	FALSE	FALSE		0.393133	1.11305
RPL19	6143	3.71279	1.40374	7.49842	TRUE	FALSE	FALSE		-1.40323	1.01408
RPL14	9045	3.68369	4.94713	8.47234	TRUE	FALSE	FALSE		0.425441	1.20161
RPL7	6129	3.67181	4.54687	8.25563	TRUE	FALSE	FALSE		0.308381	1.16889
RPS3A	6189	3.66231	2.27958	7.92757	TRUE	FALSE	FALSE		-0.683987	1.11412
RPS2	6187	3.65994	1.35528	7.74597	TRUE	FALSE	FALSE		-1.43322	1.08163
RPSA	3921	3.63737	1.81155	8.01836	TRUE	FALSE	FALSE		-1.00567	1.14041
RPL13	6137	3.62074	2.46918	8.20766	TRUE	FALSE	FALSE		-0.552254	1.18069
RPL8	6132	3.60114	1.86518	7.77767	TRUE	FALSE	FALSE		-0.949139	1.11088
RPL27A	6157	3.58986	2.81678	8.62995	TRUE	FALSE	FALSE		-0.349883	1.26542
RPL23A	6147	3.58392	3.42771	8.39097	TRUE	FALSE	FALSE		-0.0642956	1.2273
RPL35A	6165	3.56848	4.06409	7.55239	TRUE	FALSE	FALSE		0.187623	1.08162
RPL37A	6168	3.5382	3.57956	8.12715	TRUE	FALSE	FALSE		0.0167693	1.19973
RPL23	9349	3.52216	4.15187	8.767	TRUE	FALSE	FALSE		0.2373	1.31562
RPL34	6164	3.52216	4.41081	8.58627	TRUE	FALSE	FALSE		0.324584	1.28557
RPS27A	6233	3.46753	1.83525	7.45302	TRUE	FALSE	FALSE		-0.917931	1.10392
RPL26	6154	3.41824	1.91039	7.70914	TRUE	FALSE	FALSE		-0.839387	1.17332
RPL36	25873	3.41705	3.46721	8.10488	TRUE	FALSE	FALSE		0.0210231	1.24604
RPS15A	6210	3.41646	1.40909	7.69201	TRUE	FALSE	FALSE		-1.27774	1.17086
RPS9	6203	3.40695	1.44719	8.04235	TRUE	FALSE	FALSE		-1.23523	1.23913
RPL37	6167	3.38082	1.49151	7.74169	TRUE	FALSE	FALSE		-1.1806	1.19527
RPS29	6235	3.31609	1.85333	7.96611	TRUE	FALSE	FALSE		-0.839363	1.26439
RPS24	6229	3.29471	2.06365	7.51555	TRUE	FALSE	FALSE		-0.674958	1.18973
RPL18	6141	3.25968	2.40861	8.63167	TRUE	FALSE	FALSE		-0.436527	1.40491
RPL31	6160	3.25552	3.65066	7.41876	TRUE	FALSE	FALSE		0.16527	1.18829
RPL15	6138	3.24721	1.07896	7.68344	TRUE	FALSE	FALSE		-1.58956	1.24255
RPS16	6217	3.2288	1.60475	7.50699	TRUE	FALSE	FALSE		-1.00865	1.21724
RPS11	6205	3.19495	1.85298	7.80936	TRUE	FALSE	FALSE		-0.785944	1.28941
RPL13A	23521	3.1605	1.33966	7.48044	TRUE	FALSE	FALSE		-1.23829	1.24297
RPS6	6194	3.15991	1.93461	7.54982	TRUE	FALSE	FALSE		-0.707838	1.25656
RPL39	6170	3.14566	1.8737	7.68944	TRUE	FALSE	FALSE		-0.747474	1.28952
RPS28	6234	3.12665	1.87449	7.90272	TRUE	FALSE	FALSE		-0.738124	1.33773
RPS5	6193	3.12487	1.52434	7.43075	TRUE	FALSE	FALSE		-1.03561	1.24971
RPL9	6133	3.08152	3.87362	8.44151	TRUE	FALSE	FALSE		0.330039	1.45386
RPS20	6224	3.08152	1.75634	8.08089	TRUE	FALSE	FALSE		-0.811072	1.39087
RPS23	6228	3.01501	1.939	7.2406	TRUE	FALSE	FALSE		-0.636847	1.26395
RPS3	6188	2.99897	1.94278	7.90444	TRUE	FALSE	FALSE		-0.626349	1.39819
RPS7	6201	2.92177	1.56753	7.0984	TRUE	FALSE	FALSE		-0.898352	1.28065
RPL3	6122	2.84635	2.4051	7.89673	TRUE	FALSE	FALSE		-0.243017	1.47214
RPL30	6156	2.82438	3.46984	8.16741	TRUE	FALSE	FALSE		0.296935	1.53194
RPL35	11224	2.77034	1.03999	8.19824	TRUE	FALSE	FALSE		-1.4135	1.56525
RPS21	6227	2.7549	1.87949	7.76996	TRUE	FALSE	FALSE		-0.551659	1.49591
RPS4X	6191	2.56249	1.55945	8.08089	TRUE	FALSE	FALSE		-0.716506	1.65697
RPS10	6204	2.54349	2.16547	7.50528	TRUE	FALSE	FALSE		-0.232128	1.5611
RPS15	6209	2.48945	1.5728	7.45046	TRUE	FALSE	FALSE		-0.662493	1.5815
RPS17	6218	2.44194	1.28559	7.7828	TRUE	FALSE	FALSE		-0.925598	1.67226
RPS8	6202	2.35523	1.66242	7.06243	TRUE	FALSE	FALSE		-0.502589	1.58429
RPL10A	4736	2.30535	1.47018	8.31045	TRUE	FALSE	FALSE		-0.64899	1.84994
RPS13	6207	2.12304	1.99255	7.01789	TRUE	FALSE	FALSE		-0.0915153	1.72491
RPL36A	6173	1.88668	1.10793	8.07233	TRUE	FALSE	FALSE		-0.767989	2.09713
RPL24	6152	1.86055	1.25399	7.35966	TRUE	FALSE	FALSE		-0.569207	1.98391
RPS26	6231	1.85639	2.0259	7.5481	TRUE	FALSE	FALSE		0.126061	2.02361
RPLP0	6175	1.82611	1.38346	7.60207	TRUE	FALSE	FALSE		-0.400492	2.05762
RPS14	6208	1.79404	1.22002	7.66974	TRUE	FALSE	FALSE		-0.556309	2.09597
RPS25	6230	1.74534	1.69165	7.75197	TRUE	FALSE	FALSE		-0.0450834	2.15105
RPL10	6134	1.73644	1.18561	8.59569	TRUE	FALSE	FALSE		-0.5505	2.30748
RPL12	6136	1.70259	1.00207	7.65432	TRUE	FALSE	FALSE		-0.764749	2.16855
UBA52	7311	1.64795	1.37064	7.98239	TRUE	FALSE	FALSE		-0.26582	2.27615
RPS12	6206	1.32371	1.51442	7.38193	TRUE	FALSE	FALSE		0.194186	2.47942
FAU	2197	1.26254	1.46843	7.25773	TRUE	FALSE	FALSE		0.217945	2.52319
RPS27	6232	1.17993	1.09318	7.55067	TRUE	FALSE	FALSE		-0.110174	2.6779
RPS4Y2	140032	1.15754	0.993289	7.60036	TRUE	FALSE	FALSE		-0.220782	2.715
RPS4Y1	6192	1.15576	1.22449	7.32882	TRUE	FALSE	FALSE		0.0833408	2.66474
RPL41	6171	1.15285	0.92254	7.33396	TRUE	FALSE	FALSE		-0.321525	2.66938
RPL28	6158	1.0728	1.1146	7.13267	TRUE	FALSE	FALSE		0.0551397	2.73306
RPLP1	6176	1.03272	1.09766	7.62263	TRUE	FALSE	FALSE		0.0879828	2.88384
RPL29	6159	1.01009	1.17973	7.27657	TRUE	FALSE	FALSE		0.22397	2.84877
RPL22	6146	0.964779	0.941413	6.18444	TRUE	FALSE	FALSE		-0.0353713	2.68037
RPLP2	6181	0.761443	0.953175	7.39563	TRUE	FALSE	FALSE		0.324006	3.27987
RPL11	6135	0.756335	1.4255	2.89093	TRUE	FALSE	FALSE		0.914375	1.93443
RPL5	6125	0.630794	1.30112	2.05663	TRUE	FALSE	FALSE		1.04452	1.70504
NTN1	9423	3.73031	1.70628	5.39016	FALSE	TRUE	FALSE		-1.12844	0.531035
XPO1	7514	3.58651	2.71448	6.04507	FALSE	TRUE	FALSE		-0.401904	0.753177
WDR75	84128	3.52939	1.39196	6.13123	FALSE	TRUE	FALSE		-1.3423	0.796758
UTP15	84135	3.3196	1.36168	5.61541	FALSE	TRUE	FALSE		-1.28562	0.75838
SNRPD2	6633	3.23589	2.0044	6.04282	FALSE	TRUE	FALSE		-0.690988	0.90106
SNRPD3	6634	2.78086	1.81958	5.70664	FALSE	TRUE	FALSE		-0.611931	1.03711
NOP58	51602	2.76314	1.34967	5.08664	FALSE	TRUE	FALSE		-1.0337	0.880407
CHAF1A	10036	2.61639	1.63005	5.67848	FALSE	TRUE	FALSE		-0.682662	1.11793
NCL	4691	2.58881	0.934379	5.49659	FALSE	TRUE	FALSE		-1.47021	1.08625
NOL11	25926	2.40217	1.27135	5.81757	FALSE	TRUE	FALSE		-0.917973	1.27608
SNRPD1	6632	2.40168	1.69009	5.73085	FALSE	TRUE	FALSE		-0.506942	1.25471
POLR2F	5435	2.36918	1.74074	5.46618	FALSE	TRUE	FALSE		-0.444688	1.20615
HNRNPC	3183	2.3677	1.28023	5.4369	FALSE	TRUE	FALSE		-0.887083	1.1993
GAR1	54433	2.2239	1.09885	5.03202	FALSE	TRUE	FALSE		-1.0171	1.17804
RAN	5901	2.20913	2.12815	4.94136	FALSE	TRUE	FALSE		-0.053881	1.16143
NOP56	10528	2.08109	0.974582	5.30907	FALSE	TRUE	FALSE		-1.09449	1.35112
GNL3	26354	2.05155	1.01698	5.19533	FALSE	TRUE	FALSE		-1.01242	1.3405
SNRPF	6636	2.00427	1.37369	6.06253	FALSE	TRUE	FALSE		-0.545023	1.59684
POLR2E	5434	1.91563	1.40032	5.37552	FALSE	TRUE	FALSE		-0.452066	1.48859
RRN3	54700	1.87279	1.2134	5.49547	FALSE	TRUE	FALSE		-0.626133	1.55306
HNRNPL	3191	1.74672	1.45096	5.12775	FALSE	TRUE	FALSE		-0.267639	1.55368
NAA38	51691	1.6955	1.45096	5.25333	FALSE	TRUE	FALSE		-0.224706	1.63152
POLR2H	5437	1.65463	1.27657	5.49885	FALSE	TRUE	FALSE		-0.374232	1.73262
NOP14	8602	1.45617	0.882638	4.57026	FALSE	TRUE	FALSE		-0.72229	1.65009
SNRNP200	23020	1.41432	1.48333	5.86037	FALSE	TRUE	FALSE		0.0687377	2.05089
SNRPB	6628	1.38575	1.12782	5.86994	FALSE	TRUE	FALSE		-0.29713	2.08267
SNRPC	6631	1.36113	1.26143	5.18857	FALSE	TRUE	FALSE		-0.109743	1.93053
SNRPE	6635	1.35079	1.05974	5.2781	FALSE	TRUE	FALSE		-0.350094	1.96622
LSM7	51690	1.26806	1.41911	5.1576	FALSE	TRUE	FALSE		0.162368	2.02408
SNRPG	6637	1.07206	1.33662	5.28711	FALSE	TRUE	FALSE		0.318197	2.30209
PSMA7	5688	5.05992	1.9689	5.28824	FALSE	FALSE	TRUE		-1.36172	0.0636723
KIF11	3832	4.70831	3.20475	5.36764	FALSE	FALSE	TRUE		-0.554998	0.189077
PSMA1	5682	4.70634	2.0044	5.41494	FALSE	FALSE	TRUE		-1.23143	0.202339
PSMB5	5693	4.4744	2.42053	5.39861	FALSE	FALSE	TRUE		-0.88637	0.270894
POMP	51371	4.47095	2.72962	5.0934	FALSE	FALSE	TRUE		-0.71188	0.188047
PSMB3	5691	4.41087	2.47222	5.44253	FALSE	FALSE	TRUE		-0.835257	0.303214
PSMA5	5686	4.37	1.61177	5.26403	FALSE	FALSE	TRUE		-1.43898	0.268533
PSMA2	5683	4.30401	1.72559	5.50617	FALSE	FALSE	TRUE		-1.31859	0.355366
PSMB6	5694	3.98589	2.45238	4.87378	FALSE	FALSE	TRUE		-0.700719	0.290141
PSMA4	5685	3.9721	1.43843	5.25051	FALSE	FALSE	TRUE		-1.46541	0.402556
MTHFSD	64779	3.96471	1.44365	5.68467	FALSE	FALSE	TRUE		-1.45749	0.519861
CKAP5	9793	3.89676	3.28411	4.96501	FALSE	FALSE	TRUE		-0.24677	0.349523
CNKSR1	10256	3.85391	1.09524	5.12606	FALSE	FALSE	TRUE		-1.81507	0.411527
LCE3A	353142	3.7894	2.19184	6.03662	FALSE	FALSE	TRUE		-0.789825	0.671772
RRM2	6241	3.77709	2.17305	4.99598	FALSE	FALSE	TRUE		-0.797555	0.403493
SARM1	23098	3.71849	1.56113	5.77365	FALSE	FALSE	TRUE		-1.25213	0.634767
PPAP2C	8612	3.71012	1.54808	5.85305	FALSE	FALSE	TRUE		-1.26099	0.657723
TUBA1B	10376	3.64659	2.05557	5.2201	FALSE	FALSE	TRUE		-0.827008	0.51753
GFER	2671	3.64364	1.20452	5.86318	FALSE	FALSE	TRUE		-1.59692	0.686305
APBA3	9546	3.55795	1.22802	5.89641	FALSE	FALSE	TRUE		-1.53471	0.72879
TPX2	22974	3.48064	1.80757	5.54727	FALSE	FALSE	TRUE		-0.945302	0.672428
PSMD3	5709	3.43779	1.22697	4.93742	FALSE	FALSE	TRUE		-1.48638	0.522274
NDC80	10403	3.28513	1.23689	5.31414	FALSE	FALSE	TRUE		-1.40923	0.693885
PSMB7	5695	3.28513	1.06835	5.59514	FALSE	FALSE	TRUE		-1.62056	0.768222
PSMC1	5700	3.13001	1.25308	4.99429	FALSE	FALSE	TRUE		-1.32069	0.674112
PSMC3	5702	3.09899	1.62065	4.67669	FALSE	FALSE	TRUE		-0.935225	0.593692
RBM8A	9939	3.05467	2.77192	5.8981	FALSE	FALSE	TRUE		-0.140131	0.949235
PSMB1	5689	3.01576	1.22175	5.16379	FALSE	FALSE	TRUE		-1.30357	0.775907
RRM1	6240	2.99902	1.41911	5.50842	FALSE	FALSE	TRUE		-1.0795	0.877147
C22orf29	79680	2.98129	1.8697	5.982	FALSE	FALSE	TRUE		-0.673132	1.00469
PLK1	5347	2.97144	1.64414	5.41213	FALSE	FALSE	TRUE		-0.853826	0.865032
CCT6A	908	2.93845	1.55382	5.29612	FALSE	FALSE	TRUE		-0.919237	0.849882
INCENP	3619	2.935	1.42277	5.41325	FALSE	FALSE	TRUE		-1.04466	0.883134
RPA1	6117	2.92023	1.33766	5.39805	FALSE	FALSE	TRUE		-1.12637	0.886357
EFCAB11	90141	2.89511	1.44261	5.63963	FALSE	FALSE	TRUE		-1.00494	0.96198
LTB4R	1241	2.8897	1.81174	6.19711	FALSE	FALSE	TRUE		-0.673539	1.10068
POLR2A	5430	2.85867	1.39666	5.5805	FALSE	FALSE	TRUE		-1.03336	0.965049
CENPE	1062	2.8045	1.89946	5.32822	FALSE	FALSE	TRUE		-0.562156	0.925909
ANLN	54443	2.76117	1.44417	5.2094	FALSE	FALSE	TRUE		-0.935033	0.91584
NUF2	83540	2.74245	1.16066	5.34286	FALSE	FALSE	TRUE		-1.24052	0.962146
PSMD8	5714	2.66218	1.10308	3.51048	FALSE	FALSE	TRUE		-1.27108	0.399057
PSMD12	5718	2.5893	1.15597	4.99598	FALSE	FALSE	TRUE		-1.16346	0.948205
C17orf50	146853	2.57896	1.30686	5.29838	FALSE	FALSE	TRUE		-0.980688	1.03876
PSMD1	5707	2.56074	1.00137	4.85802	FALSE	FALSE	TRUE		-1.35459	0.923807
PSMC6	5706	2.52282	1.28702	4.72231	FALSE	FALSE	TRUE		-0.971007	0.904454
SPANXA2	728712	2.42581	1.04303	5.20659	FALSE	FALSE	TRUE		-1.21768	1.10187
PCNT	5116	2.41645	1.74387	5.9972	FALSE	FALSE	TRUE		-0.470599	1.3114
C20orf201	198437	2.41251	1.1946	4.96332	FALSE	FALSE	TRUE		-1.01401	1.04077
BIRC5	332	2.39084	1.1132	5.46675	FALSE	FALSE	TRUE		-1.1028	1.19316
ZHX2	22882	2.36819	1.33244	5.27304	FALSE	FALSE	TRUE		-0.829714	1.15485
POLR2C	5432	2.35686	1.20452	5.60359	FALSE	FALSE	TRUE		-0.968408	1.24948
PSMB2	5690	2.32929	1.18729	5.41607	FALSE	FALSE	TRUE		-0.972213	1.21736
NUMA1	4926	2.30516	1.204	5.4949	FALSE	FALSE	TRUE		-0.93703	1.25323
TUBA1C	84790	2.28201	1.24577	5.36144	FALSE	FALSE	TRUE		-0.873269	1.23232
TUBA3E	112714	2.27955	1.25882	5.17336	FALSE	FALSE	TRUE		-0.856674	1.18235
POLR2B	5431	2.24951	1.51048	4.9988	FALSE	FALSE	TRUE		-0.574602	1.15197
MED21	9412	2.24902	1.4896	5.89979	FALSE	FALSE	TRUE		-0.594372	1.39137
EIF4E2	9470	2.24803	1.45566	5.57318	FALSE	FALSE	TRUE		-0.62699	1.30984
PSMA3	5684	2.24656	1.02027	4.93291	FALSE	FALSE	TRUE		-1.13877	1.13472
NR1H2	7376	2.23917	1.74805	4.64629	FALSE	FALSE	TRUE		-0.357221	1.05311
AURKA	6790	2.23326	1.50787	5.37496	FALSE	FALSE	TRUE		-0.566637	1.2671
ADNP2	22850	2.22637	1.1946	5.10973	FALSE	FALSE	TRUE		-0.89816	1.19856
PSMD7	5713	2.22095	1.25256	5.21334	FALSE	FALSE	TRUE		-0.8263	1.23103
CCT7	10574	2.18992	1.26665	5.48477	FALSE	FALSE	TRUE		-0.789858	1.32455
CCT4	10575	2.1786	1.2442	5.32766	FALSE	FALSE	TRUE		-0.808178	1.2901
PPP3CC	5533	2.13428	1.55695	5.67398	FALSE	FALSE	TRUE		-0.455024	1.41061
EFNB1	1947	2.11803	1.71724	5.72297	FALSE	FALSE	TRUE		-0.302629	1.43404
UBB	7314	2.11803	1.83628	6.15206	FALSE	FALSE	TRUE		-0.205932	1.53835
CCT8	10694	2.10621	1.26091	5.11367	FALSE	FALSE	TRUE		-0.740181	1.27971
YWHAE	7531	2.0806	1.13247	5.02752	FALSE	FALSE	TRUE		-0.877527	1.27285
SFPQ	6421	2.07469	1.28597	4.84056	FALSE	FALSE	TRUE		-0.690037	1.22228
RAET1G	353091	2.06927	1.35855	5.44704	FALSE	FALSE	TRUE		-0.607061	1.39635
RPA2	6118	2.05844	1.27657	5.67792	FALSE	FALSE	TRUE		-0.689274	1.46381
MED14	9282	2.02791	1.19669	4.92221	FALSE	FALSE	TRUE		-0.760942	1.27931
TTK	7272	2.01363	1.204	5.25558	FALSE	FALSE	TRUE		-0.741961	1.38405
POLR2G	5436	2.00279	1.21601	5.50842	FALSE	FALSE	TRUE		-0.71986	1.45962
SF3A1	10291	1.96487	2.08585	5.44704	FALSE	FALSE	TRUE		0.0862014	1.47103
RAD51	5888	1.95306	1.71672	5.33047	FALSE	FALSE	TRUE		-0.18608	1.44853
SF3A3	10946	1.91809	1.33349	5.29781	FALSE	FALSE	TRUE		-0.52447	1.46572
TUBB2A	7280	1.89741	1.37578	4.89406	FALSE	FALSE	TRUE		-0.463785	1.367
KIF23	9493	1.87673	1.2087	5.38904	FALSE	FALSE	TRUE		-0.634763	1.52181
PSMC2	5701	1.87229	1.10715	4.99823	FALSE	FALSE	TRUE		-0.757959	1.41661
PSMB4	5692	1.86343	1.13613	5.32709	FALSE	FALSE	TRUE		-0.713839	1.51539
KLRC3	3823	1.81074	1.34341	5.47632	FALSE	FALSE	TRUE		-0.430683	1.59663
PSMA6	5687	1.80286	1.2442	4.81916	FALSE	FALSE	TRUE		-0.535064	1.4185
PSMD6	9861	1.78464	0.987322	4.5956	FALSE	FALSE	TRUE		-0.854039	1.36462
CEP250	11190	1.71619	1.83785	4.95656	FALSE	FALSE	TRUE		0.0988114	1.53013
PRPF8	10594	1.69452	1.38465	6.03156	FALSE	FALSE	TRUE		-0.291353	1.83165
CCNA2	890	1.66251	1.32252	5.48083	FALSE	FALSE	TRUE		-0.330073	1.72103
PSMD14	10213	1.64921	1.13132	5.39748	FALSE	FALSE	TRUE		-0.54377	1.71051
CASP8AP2	9994	1.64281	1.29433	5.13563	FALSE	FALSE	TRUE		-0.343966	1.64437
PSMC5	5705	1.62902	1.24734	5.29612	FALSE	FALSE	TRUE		-0.385158	1.70093
TUBGCP4	27229	1.59751	1.24577	5.03653	FALSE	FALSE	TRUE		-0.358785	1.65661
CDC25B	994	1.59554	1.13508	5.56755	FALSE	FALSE	TRUE		-0.491247	1.803
SF3B2	10992	1.57929	1.56635	5.68918	FALSE	FALSE	TRUE		-0.0118673	1.84895
TXNL4A	10907	1.57584	1.19826	5.6171	FALSE	FALSE	TRUE		-0.395183	1.8337
CDC20	991	1.5719	1.34654	5.19701	FALSE	FALSE	TRUE		-0.223254	1.72517
SRP72	6731	1.54728	0.953802	5.16379	FALSE	FALSE	TRUE		-0.69797	1.7387
SMC2	10592	1.54482	1.22958	5.47745	FALSE	FALSE	TRUE		-0.329264	1.82607
ESPL1	9700	1.52462	1.10271	5.36201	FALSE	FALSE	TRUE		-0.467401	1.81432
TUBGCP6	85378	1.50591	1.13247	5.25333	FALSE	FALSE	TRUE		-0.411164	1.80259
CCT5	22948	1.43746	1.13769	5.36201	FALSE	FALSE	TRUE		-0.337413	1.89925
PRPF6	24148	1.41333	1.26979	5.4476	FALSE	FALSE	TRUE		-0.154513	1.94652
TUBGCP3	10426	1.3759	1.16589	5.19307	FALSE	FALSE	TRUE		-0.238954	1.91621
ILF3	3609	1.32764	1.37525	5.95328	FALSE	FALSE	TRUE		0.0508294	2.16482
SF3B3	23450	1.32469	1.23376	4.68345	FALSE	FALSE	TRUE		-0.102592	1.82192
NTN3	4917	1.3173	1.47498	5.75056	FALSE	FALSE	TRUE		0.163107	2.12611
MDM2	4193	1.30945	1.4679	8.47149	FALSE	FALSE	TRUE		0.164791	2.69365
MACF1	23499	1.30598	1.28127	5.66384	FALSE	FALSE	TRUE		-0.0275509	2.11665
MYL12A	10627	1.25378	1.263	5.12494	FALSE	FALSE	TRUE		0.0105729	2.03125
SGOL1	151648	1.11737	1.20191	5.80011	FALSE	FALSE	TRUE		0.105226	2.37598
SRA1	10011	1.07256	1.13346	5.60359	FALSE	FALSE	TRUE		0.0796839	2.3853
CDCA5	113130	1.05552	0.943882	5.18688	FALSE	FALSE	TRUE		-0.161271	2.29692
TUBB3	10381	1.03917	0.966124	5.20265	FALSE	FALSE	TRUE		-0.105148	2.32382
ADRB2	154	1.01893	1.07754	5.32653	FALSE	FALSE	TRUE		0.0806944	2.38614
TBCA	6902	1.01277	1.07452	5.69932	FALSE	FALSE	TRUE		0.0853764	2.49248
KTN1	3895	0.983225	1.41024	5.13732	FALSE	FALSE	TRUE		0.520343	2.38542
RBFOX2	23543	0.945701	0.973277	5.31921	FALSE	FALSE	TRUE		0.041467	2.49176
PSMD9	5715	0.932552	1.02679	5.17956	FALSE	FALSE	TRUE		0.13889	2.47357
UBE2N	7334	0.885573	1.05943	5.10185	FALSE	FALSE	TRUE		0.258601	2.52634
TP53	7157	0.428965	0.536455	2.943	FALSE	FALSE	TRUE		0.322597	2.77836
								# RP Candidates (< log2 = -1)	15	0
								% RP Candidates Screened	18.5185	0
								# Nucleolar Candidates (< log2 = -1)	8	0
								% Nucleolar Candidates Screened	26.6667	0
								# Other Candidates (< log2 = -1)	29	0
								% Other Candidates Screened	23.9669	0
